# Increased burden of rare risk variants across gene expression networks predisposes to sporadic Parkinson’s disease

**DOI:** 10.1101/2024.08.30.610195

**Authors:** Elena Eubanks, Katelyn VanderSleen, Jiya Mody, Neha Patel, Benjamin Sacks, Mahsa Darestani Farahani, Jinying Wang, Jordan Elliott, Nora Jaber, Fulya Akçimen, Sara Bandres-Ciga, Fadel Helweh, Jun Liu, Sanjana Archakam, Robert Kimelman, Bineet Sharma, Philip Socha, Ananya Guntur, Tim Bartels, Ulf Dettmer, M. Maral Mouradian, Amir Houshang Bahrami, Wei Dai, Jean Baum, Zheng Shi, John Hardy, Eleanna Kara

## Abstract

Alpha-synuclein (αSyn) is an intrinsically disordered protein that accumulates in the brains of patients with Parkinson’s disease and forms intraneuronal inclusions called Lewy Bodies. While the mechanism underlying the dysregulation of αSyn in Parkinson’s disease is unclear, it is thought that prionoid cell-to-cell propagation of αSyn has an important role. Through a high throughput screen, we recently identified 38 genes whose knock down modulates αSyn propagation. Follow up experiments were undertaken for two of those genes, *TAX1BP1* and *ADAMTS19*, to study the mechanism with which they regulate αSyn homeostasis. We used a recently developed M17D neuroblastoma cell line expressing triple mutant (E35K+E46K+E61K) “3K” αSyn under doxycycline induction. 3K αSyn spontaneously forms inclusions that show ultrastructural similarities to Lewy Bodies. Experiments using that cell line showed that *TAX1BP1* and *ADAMTS19* regulate how αSyn interacts with lipids and phase separates into inclusions, respectively, adding to the growing body of evidence implicating those processes in Parkinson’s disease. Through RNA sequencing, we identified several genes that are differentially expressed after knock-down of *TAX1BP1* or *ADAMTS19*. Burden analysis revealed that those differentially expressed genes (DEGs) carry an increased frequency of rare risk variants in Parkinson’s disease patients versus healthy controls, an effect that was independently replicated across two separate cohorts (GP2 and AMP-PD). Weighted gene co-expression network analysis (WGCNA) showed that the DEGs cluster within modules in regions of the brain that develop high degrees of αSyn pathology (basal ganglia, cortex). We propose a novel model for the genetic architecture of sporadic Parkinson’s disease: increased burden of risk variants across genetic networks dysregulates pathways underlying αSyn homeostasis, thereby leading to pathology and neurodegeneration.
