## Supplementary material for "Increased burden of rare risk variants across gene expression networks predisposes to sporadic Parkinson’s disease": Table S2

### Sheet: write this in table fomat, wher
Original Residue	Mutated To
Alanine (Ala)	Threonine (Thr)
Arginine (Arg)	Glycine (Gly)
Asparagine (Asn)	Lysine (Lys)
Aspartic Acid (Asp)	Glutamic Acid (Glu)
Cysteine (Cys)	Tyrosine (Tyr)
Glutamine (Gln)	Histidine (His)
Glycine (Gly)	Arginine (Arg)
Glutamic Acid (Glu)	Aspartic Acid (Asp)
Histidine (His)	Glutamine (Gln)
Isoleucine (Ile)	Leucine (Leu)
Leucine (Leu)	Isoleucine (Ile)
Lysine (Lys)	Asparagine (Asn)
Methionine (Met)	Phenylalanine (Phe)
Phenylalanine (Phe)	Methionine (Met)
Proline (Pro)	Valine (Val)
Serine (Ser)	Tryptophan (Trp)
Threonine (Thr)	Alanine (Ala)
Tryptophan (Trp)	Serine (Ser)
Tyrosine (Tyr)	Cysteine (Cys)
Valine (Val)	Proline (Pro)
