## Supplementary material for "Increased burden of rare risk variants across gene expression networks predisposes to sporadic Parkinson’s disease": Table S5

### Sheet: Sheet1
CoExp_GeneSetAnnotation_Report
	Network	Category	Module	Total number of genes from your gene list that have been found in the current module."> Overlap	Gene	90th percentile	MM SNCA	MM TAX1BP1	MM ADAMTS19	This p-value figure represents the level of significance in the overlap between the genes from your list and the genes that lie within the current module.This p-value has been obtained by applying the Fisher's exact test over the overlap of genes mentioned before."> Fisher p-value	p-value that represents how significant is the overlap between your gene list and the genes that lie within the current module.This p-value has been obtained by the Fisher's Exact test adjusted by a 'False Discovery Rate' function for multiple testing."> FDR p-value	p-value that represents how significant is the overlap between your gene list and the genes that lie within the current module.This p-value has been corrected by the Bonferroni correction factor. This method applies its correction based on the number of modules per each network that contains any gene from your input set."> Bonferroni p-value	Total number of genes that have been clustered together within the current module."> Module Size	GO Report	Cell Type
	Amygdala	gtexv6	darkmagenta	1	TAX1BP1	0.885	NA	0.8951	NA	0.0334	0.104	0.6676	655	RNA processing GO:0006725 (p-value 3.18e-15), mRNA metabolic process GO:0046483 (p-value 3.49e-12), mRNA processing GO:0016071 (p-value 9.4e-12), RNA splicing, via transesterification reactions GO:0090304 (p-value 7.85e-11), RNA splicing GO:0006139 (p-value 1.1e-10)	Neuron module in Cortex (p-value 0.0002704).
	AntCingCortex	gtexv6	turquoise	2	TAX1BP1,ADAMTS19	0.9433	NA	0.8795	0.8182	0.0387	0.104	0.7736	3916	organelle organization GO:0043933 (p-value 5.35e-10), chemical synaptic transmission GO:0099536 (p-value 6.68e-10), mitochondrion organization GO:0061024 (p-value 7.25e-09), protein ubiquitination GO:0006464 (p-value 1.01e-08), protein modification by small protein conjugation or removal GO:0036211 (p-value 1.49e-08)	Neuron, probably (Cahoy, 2008) (p-value 2.007e-138). Neuron in Human brain Module (Geschwind,2010) (p-value 2.599e-108). Neuron module in Cortex (p-value 6.091e-72). Neuron, definite (Cahoy, 2008) (p-value 3.405e-35). Neuron_Interneuron-External (p-value 2.68e-15). Neuron_Pyramidal_CA1-External (p-value 1.343e-12). Neuron, pyramidal in network from Sugino/Winden (p-value 1.578e-11). Neuron_Pyrami…
	Caudate	gtexv6	turquoise	1	ADAMTS19	0.9402	NA	NA	0.8022	0.1905	0.2005	1	2031	chemical synaptic transmission GO:0007154 (p-value 7.55e-35), behavior GO:0007610 (p-value 4.4e-20), cell-cell signaling GO:0008016 (p-value 1.14e-18), single-organism behavior GO:0044708 (p-value 2.35e-18), nervous system development GO:0097553 (p-value 2.6e-18)	Neuron, probably (Cahoy, 2008) (p-value 3.173e-150). Neuron, definite (Cahoy, 2008) (p-value 2.479e-50). Neuron_Interneuron-External (p-value 4.218e-27). Neuron in Human brain Module (Geschwind,2010) (p-value 1.064e-22). Neuron_Pyramidal_CA1-External (p-value 6.891e-17). Neuron module in Cortex (p-value 2.093e-12). Neuron_Pyramidal_S1-External (p-value 7.085e-11). Ex1-External (p-value 4.145e-06)…
	Caudate	gtexv6	blue	1	TAX1BP1	0.9182	NA	0.9213	NA	0.1669	0.1854	1	1767	protein modification by small protein conjugation or removal GO:0070647 (p-value 2.01e-22), protein modification by small protein conjugation GO:0032446 (p-value 4.27e-19), modification-dependent macromolecule catabolic process GO:0043632 (p-value 8.94e-18), ubiquitin-dependent protein catabolic process GO:0006511 (p-value 2.57e-17), modification-dependent protein catabolic process GO:0019941 (p-…	Neuron module in Cortex (p-value 4.912e-70). Neuron in Human brain Module (Geschwind,2010) (p-value 5.726e-37). Neuron, pyramidal in network from Sugino/Winden (p-value 4.274e-18).
	Cerebellum	gtexv6	green	1	TAX1BP1	0.87544	NA	0.8894	NA	0.0186	0.104	0.3724	391	cellular localization GO:0051641 (p-value 5.81e-08), protein localization GO:0008104 (p-value 1.13e-07), establishment of protein localization GO:0045184 (p-value 2.27e-07), intracellular transport GO:0046907 (p-value 4.21e-07), protein transport GO:0015031 (p-value 4.58e-07)	Neuron module in Cortex (p-value 8.395e-50). Neuron in Human brain Module (Geschwind,2010) (p-value 2.893e-49). Neuron, pyramidal in network from Sugino/Winden (p-value 1.868e-11). Neuron, probably (Cahoy, 2008) (p-value 1.203e-10).
	CerebHemisphere	gtexv6	lightcyan	1	TAX1BP1	0.90502	NA	0.8975	NA	0.0219	0.104	0.4374	447	protein localization GO:0008104 (p-value 2.39e-05), protein transport GO:0015031 (p-value 2.46e-05), macromolecule localization GO:0033036 (p-value 0.000101), single-organism behavior GO:0044708 (p-value 0.00012), establishment of protein localization GO:0045184 (p-value 0.000194)	Neuron module in Cortex (p-value 6.104e-37). Neuron, probably (Cahoy, 2008) (p-value 4.76e-31). Neuron in Human brain Module (Geschwind,2010) (p-value 6.15e-24). Neuron, pyramidal in network from Sugino/Winden (p-value 5.798e-08). Neuron, definite (Cahoy, 2008) (p-value 0.00119). Neuron_Interneuron-External (p-value 0.009974).
	Cortex	gtexv6	plum1	1	TAX1BP1	0.77368	NA	0.8118	NA	0.0416	0.104	0.832	433	cellular catabolic process GO:0044248 (p-value 0.025)	Neuron module in Cortex (p-value 4.525e-09). Neuron, pyramidal in network from Sugino/Winden (p-value 0.02417).
	Cortex	gtexv6	turquoise	1	ADAMTS19	0.91856	NA	NA	0.675	0.095	0.1357	1	1003	chemical synaptic transmission GO:0099536 (p-value 6.38e-19), behavior GO:0007610 (p-value 7.54e-12), single-organism behavior GO:0044708 (p-value 5.04e-11), modulation of synaptic transmission GO:0007268 (p-value 1.35e-09), neuron-neuron synaptic transmission GO:0099537 (p-value 2.55e-09)	Neuron, probably (Cahoy, 2008) (p-value 9.997e-78). Neuron, definite (Cahoy, 2008) (p-value 1.187e-33). Neuron in Human brain Module (Geschwind,2010) (p-value 5.791e-31). Neuron module in Cortex (p-value 1.021e-13). Neuron_Pyramidal_S1-External (p-value 1.869e-05). Neuron_Interneuron-External (p-value 3.092e-05). Neuron_Dopaminergic_SNigra-External (p-value 4.159e-05). Neurons-Cahoy (p-value 0.00…
	FCortex	gtexv6	red	1	ADAMTS19	0.87725	NA	NA	0.618	0.1401	0.1648	1	1464	covalent chromatin modification GO:0016569 (p-value 0.000148), organelle organization GO:0006996 (p-value 0.000699), nucleic acid-templated transcription GO:0097659 (p-value 0.00114), nucleobase-containing compound biosynthetic process GO:0034654 (p-value 0.00129), aromatic compound biosynthetic process GO:0019438 (p-value 0.0015)	void
	FCortex	gtexv6	brown	1	TAX1BP1	0.93322	NA	0.8373	NA	0.2158	0.2158	1	2305	organelle organization GO:0061024 (p-value 3.12e-10), protein ubiquitination GO:0032446 (p-value 1.36e-08), protein ubiquitination involved in ubiquitin-dependent protein catabolic process GO:0043161 (p-value 2.25e-08), modification-dependent macromolecule catabolic process GO:0016236 (p-value 2.47e-07), protein modification by small protein conjugation GO:0070647 (p-value 2.84e-07)	Neuron, probably (Cahoy, 2008) (p-value 6.443e-115). Neuron in Human brain Module (Geschwind,2010) (p-value 1.355e-111). Neuron module in Cortex (p-value 5.02e-95). Neuron, definite (Cahoy, 2008) (p-value 8.668e-21). Neuron_Interneuron-External (p-value 9.764e-14). Neuron, pyramidal in network from Sugino/Winden (p-value 3.037e-12). Neuron_Dopaminergic_SNigra-External (p-value 5.707e-07). Neuron_…
	Hippocampus	gtexv6	skyblue2	1	ADAMTS19	0.81264	NA	NA	0.4922	0.0408	0.104	0.8152	400	tRNA modification GO:0006400 (p-value 0.000641), tRNA processing GO:0008033 (p-value 0.00432), tRNA threonylcarbamoyladenosine metabolic process GO:0070525 (p-value 0.0108), mitochondrial RNA processing GO:0000963 (p-value 0.0202)	void
	Hippocampus	gtexv6	mediumpurple3	1	TAX1BP1	0.92137	NA	0.9369	NA	0.047	0.1044	0.94	462	RNA processing GO:0006396 (p-value 3.92e-11), translation GO:0006412 (p-value 2.47e-10), peptide biosynthetic process GO:0043043 (p-value 1.07e-09), peptide metabolic process GO:0006518 (p-value 2.33e-09), RNA splicing GO:0008380 (p-value 5.28e-09)	Neuron module in Cortex (p-value 0.01233).
	Hypothalamus	gtexv6	blue	1	ADAMTS19	0.91601	NA	NA	0.6368	0.1312	0.164	1	1378	chemical synaptic transmission GO:0061337 (p-value 5.62e-27), cell-cell signaling GO:0035637 (p-value 1.03e-15), nervous system development GO:0060322 (p-value 1.24e-12), behavior GO:0019932 (p-value 5.94e-11), single-organism behavior GO:1903522 (p-value 8.06e-11)	Neuron, probably (Cahoy, 2008) (p-value 7.67e-125). Neuron, definite (Cahoy, 2008) (p-value 3.366e-43). Neuron in Human brain Module (Geschwind,2010) (p-value 1.371e-17). Neuron_Interneuron-External (p-value 6.653e-17). Neuron_Pyramidal_CA1-External (p-value 2.318e-12). Neuron module in Cortex (p-value 1.511e-06). In6-External (p-value 0.02604). Neuron_Dopaminergic_SNigra-External (p-value 0.0424…
	Hypothalamus	gtexv6	darkorange	1	TAX1BP1	0.86785	NA	0.8677	NA	0.104	0.1387	1	1084	RNA processing GO:0006396 (p-value 7.28e-12), regulation of gene expression GO:0010468 (p-value 1.51e-11), protein modification by small protein conjugation or removal GO:0070647 (p-value 2.72e-11), regulation of nitrogen compound metabolic process GO:0051171 (p-value 2.54e-10), protein modification by small protein conjugation GO:0032446 (p-value 3.61e-10)	Neuron module in Cortex (p-value 1.213e-16). Neuron, pyramidal in network from Sugino/Winden (p-value 5.791e-06).
	NucAccumbens	gtexv6	antiquewhite4	1	ADAMTS19	0.9166	NA	NA	0.6908	0.0678	0.1248	1	694	chemical synaptic transmission GO:0099536 (p-value 1.19e-12), regulation of transport GO:0051049 (p-value 5.46e-10), regulation of ion transport GO:0098662 (p-value 3.33e-09), inorganic ion transmembrane transport GO:0070838 (p-value 5.39e-09), cell-cell signaling GO:0007267 (p-value 3.66e-08)	Neuron, probably (Cahoy, 2008) (p-value 2.735e-14). Neuron, definite (Cahoy, 2008) (p-value 3.577e-06). Neuron_Pyramidal_CA1-External (p-value 3.598e-05). Neuron.Ex1-External (p-value 0.0004293). Neuron.In1-External (p-value 0.002755). Neuron_Pyramidal_S1-External (p-value 0.00749).
	NucAccumbens	gtexv6	ivory	1	TAX1BP1	0.91373	NA	0.9306	NA	0.0749	0.1248	1	768	RNA splicing, via transesterification reactions GO:0000375 (p-value 3.06e-12), RNA splicing GO:0008380 (p-value 7.79e-12), RNA splicing, via transesterification reactions with bulged adenosine as nucleophile GO:0000377 (p-value 9.69e-12), mRNA splicing, via spliceosome GO:0000398 (p-value 9.69e-12), mRNA processing GO:0006397 (p-value 1.23e-08)	Neuron in Human brain Module (Geschwind,2010) (p-value 2.589e-13). Neuron module in Cortex (p-value 1.705e-11). Neuron, pyramidal in network from Sugino/Winden (p-value 0.001125).
	Pituitary	gtexv6	honeydew1	1	TAX1BP1	0.80719	NA	0.6878	NA	0.0096	0.104	0.1911	210	ncRNA metabolic process GO:0034660 (p-value 0.00886), acetyl-CoA biosynthetic process GO:0006085 (p-value 0.0281)	void
	Putamen	gtexv6	orangered4	1	ADAMTS19	0.90048	NA	NA	0.8609	0.0724	0.1248	1	722	axonemal dynein complex assembly GO:0098916 (p-value 0.00036), inner dynein arm assembly GO:0007268 (p-value 0.00054), axoneme assembly GO:0099537 (p-value 0.00589), chemical synaptic transmission GO:0099536 (p-value 0.00792)	Ependymal-External (p-value 1.128e-07). Neuron_Interneuron-External (p-value 0.002184). Neuron, definite (Cahoy, 2008) (p-value 0.00307). Neuron.Ex1-External (p-value 0.004605).
	Putamen	gtexv6	black	1	TAX1BP1	0.9323	NA	0.8967	NA	0.0898	0.1357	1	899	protein modification by small protein conjugation or removal GO:1901566 (p-value 3.35e-16), RNA processing GO:0090304 (p-value 6.39e-16), protein modification by small protein conjugation GO:0034641 (p-value 2.63e-13), tRNA metabolic process GO:1904666 (p-value 4.75e-13), ncRNA metabolic process GO:0051438 (p-value 1.3e-11)	Neuron module in Cortex (p-value 4.58e-23). Neuron in Human brain Module (Geschwind,2010) (p-value 9.817e-18). Neuron, pyramidal in network from Sugino/Winden (p-value 0.0008135).
	Substantianigra	gtexv6	darkred	1	TAX1BP1	0.88728	NA	0.8215	NA	0.0371	0.104	0.7428	723	cellular amide metabolic process GO:0043603 (p-value 1.21e-16), peptide biosynthetic process GO:0043043 (p-value 1.55e-15), peptide metabolic process GO:0006518 (p-value 2.66e-15), translation GO:0006412 (p-value 2.86e-15), amide biosynthetic process GO:0043604 (p-value 7.21e-15)	Neuron module in Cortex (p-value 0.001798). Neuron in Human brain Module (Geschwind,2010) (p-value 0.0205).
	Pituitary	gtexv6	darkolivegreen4	1	SNCA	0.76637	0.7223	NA	NA	0.0069	0.0572	0.0899	152	nervous system development GO:0007399 (p-value 6.68e-05), central nervous system development GO:0007417 (p-value 0.00235), synaptic vesicle recycling GO:0036465 (p-value 0.00286), brain development GO:0007420 (p-value 0.00351), head development GO:0060322 (p-value 0.00703)	Neuron, probably (Cahoy, 2008) (p-value 4.69e-14). Neuron, definite (Cahoy, 2008) (p-value 5.952e-09).
	Cerebellum	gtexv6	mediumpurple2	1	SNCA	0.81129	0.6736	NA	NA	0.0131	0.0572	0.1708	276	neuron projection morphogenesis GO:0048812 (p-value 0.0423), nervous system development GO:0007399 (p-value 0.0453), cell morphogenesis involved in neuron differentiation GO:0048667 (p-value 0.0469)	Neuron, probably (Cahoy, 2008) (p-value 1.28e-16). Neuron module in Cortex (p-value 2.008e-09). Neuron, definite (Cahoy, 2008) (p-value 1.942e-06). Neuron in Human brain Module (Geschwind,2010) (p-value 0.001424).
	CerebHemisphere	gtexv6	mediumorchid	1	SNCA	0.85049	0.7023	NA	NA	0.0132	0.0572	0.1717	270	nervous system development GO:0007399 (p-value 0.00495), regulation of neuronal synaptic plasticity GO:0048168 (p-value 0.00546), synaptic vesicle maturation GO:0016188 (p-value 0.00704)	Neuron, probably (Cahoy, 2008) (p-value 3.189e-08). Neuron, definite (Cahoy, 2008) (p-value 6.481e-05).
	Hippocampus	gtexv6	darkorange2	1	SNCA	0.93882	0.9	NA	NA	0.0276	0.0791	0.3593	537	chemical synaptic transmission GO:0099536 (p-value 2.02e-10), neuron projection development GO:0048699 (p-value 2.32e-06), neuron development GO:0022008 (p-value 8.11e-06), cell projection organization GO:0044763 (p-value 1.18e-05), modulation of synaptic transmission GO:0099537 (p-value 1.3e-05)	Neuron, probably (Cahoy, 2008) (p-value 2.03e-70). Neuron in Human brain Module (Geschwind,2010) (p-value 1.365e-23). Neuron_Interneuron-External (p-value 8.203e-07). Neuron module in Cortex (p-value 1.849e-06). Neuron, definite (Cahoy, 2008) (p-value 1.128e-05). Neuron_Dopaminergic_SNigra-External (p-value 0.000637). Neuron_Pyramidal_CA1-External (p-value 0.001925).
	Substantianigra	gtexv6	darkorange2	1	SNCA	0.92632	0.8452	NA	NA	0.0335	0.0791	0.436	653	catechol-containing compound biosynthetic process GO:0009713 (p-value 1.67e-05), catecholamine biosynthetic process GO:0042423 (p-value 1.67e-05), regulation of neurotransmitter levels GO:0001505 (p-value 7.95e-05), cell-cell signaling GO:0007267 (p-value 0.000107), ion transport GO:0007268 (p-value 0.00014)	Neuron_Dopaminergic-External (p-value 4.597e-25). Neuron, probably (Cahoy, 2008) (p-value 9.33e-20). Neuron_Dopaminergic_SNigra-External (p-value 2.425e-14). Neuron_Interneuron-External (p-value 1.336e-09). Neuron, definite (Cahoy, 2008) (p-value 0.0004005). Neuron.In5-External (p-value 0.02296).
	NucAccumbens	gtexv6	lightgreen	1	SNCA	0.94329	0.9077	NA	NA	0.0422	0.0791	0.549	850	mitochondrion organization GO:0007005 (p-value 3.24e-12), organonitrogen compound metabolic process GO:1901564 (p-value 3.53e-08), translation GO:0006412 (p-value 9.54e-08), organonitrogen compound biosynthetic process GO:1901566 (p-value 1.43e-07), peptide biosynthetic process GO:0043043 (p-value 1.71e-07)	Neuron in Human brain Module (Geschwind,2010) (p-value 8.846e-63). Neuron module in Cortex (p-value 1.738e-22). Neuron, probably (Cahoy, 2008) (p-value 2.658e-09). Neuron, pyramidal in network from Sugino/Winden (p-value 1.245e-08). Astrocytes module in Cortex (p-value 0.007316).
	Amygdala	gtexv6	blue	1	SNCA	0.9192	0.9179	NA	NA	0.0471	0.0791	0.6122	924	chemical synaptic transmission GO:0099536 (p-value 7.63e-32), single-organism behavior GO:0044708 (p-value 2.47e-20), behavior GO:0007610 (p-value 1.26e-18), cell-cell signaling GO:0007267 (p-value 1.77e-18), nervous system development GO:0007399 (p-value 8.61e-18)	Neuron, probably (Cahoy, 2008) (p-value 2.256e-115). Neuron, definite (Cahoy, 2008) (p-value 1.838e-43). Neuron_Interneuron-External (p-value 8.526e-33). Neuron in Human brain Module (Geschwind,2010) (p-value 1.124e-12). Neuron_Pyramidal_CA1-External (p-value 3.179e-11). Neuron module in Cortex (p-value 1.012e-05). In1-External (p-value 1.304e-05). Neuron_Dopaminergic_SNigra-External (p-value 0.0…
	Cortex	gtexv6	turquoise	1	SNCA	0.91856	0.8831	NA	NA	0.0487	0.0791	0.633	1003	chemical synaptic transmission GO:0099536 (p-value 6.38e-19), behavior GO:0007610 (p-value 7.54e-12), single-organism behavior GO:0044708 (p-value 5.04e-11), modulation of synaptic transmission GO:0007268 (p-value 1.35e-09), neuron-neuron synaptic transmission GO:0099537 (p-value 2.55e-09)	Neuron, probably (Cahoy, 2008) (p-value 9.997e-78). Neuron, definite (Cahoy, 2008) (p-value 1.187e-33). Neuron in Human brain Module (Geschwind,2010) (p-value 5.791e-31). Neuron module in Cortex (p-value 1.021e-13). Neuron_Pyramidal_S1-External (p-value 1.869e-05). Neuron_Interneuron-External (p-value 3.092e-05). Neuron_Dopaminergic_SNigra-External (p-value 4.159e-05). Neurons-Cahoy (p-value 0.00…
	Putamen	gtexv6	darkmagenta	1	SNCA	0.94428	0.8841	NA	NA	0.0569	0.0804	0.7394	1113	chemical synaptic transmission GO:0035637 (p-value 9.41e-27), neuron projection morphogenesis GO:0048588 (p-value 6.99e-14), cell projection morphogenesis GO:0007611 (p-value 1.14e-13), modulation of synaptic transmission GO:0051656 (p-value 2.15e-13), cell part morphogenesis GO:0007270 (p-value 7.39e-13)	Neuron, probably (Cahoy, 2008) (p-value 1.14e-94). Neuron, definite (Cahoy, 2008) (p-value 7.223e-25). Neuron_Pyramidal_CA1-External (p-value 8.297e-12). Neuron_Interneuron-External (p-value 3.761e-10). Neuron in Human brain Module (Geschwind,2010) (p-value 3.074e-08). Neuron_Pyramidal_S1-External (p-value 6.31e-08). Neuron_Dopaminergic_SNigra-External (p-value 8.277e-06). Neuron module in Cortex…
	Hypothalamus	gtexv6	grey60	1	SNCA	0.91154	0.7084	NA	NA	0.0618	0.0804	0.804	1255	mitochondrion organization GO:0007005 (p-value 1.45e-23), organelle organization GO:0006996 (p-value 3.33e-17), cellular component biogenesis GO:0044085 (p-value 1.09e-12), organonitrogen compound metabolic process GO:1901564 (p-value 1.31e-11), ncRNA metabolic process GO:0034660 (p-value 1.54e-11)	Neuron in Human brain Module (Geschwind,2010) (p-value 3.32e-68). Neuron module in Cortex (p-value 1.247e-33). Neuron, pyramidal in network from Sugino/Winden (p-value 2.207e-10).
	AntCingCortex	gtexv6	turquoise	1	SNCA	0.9433	0.9414	NA	NA	0.1967	0.1967	1	3916	organelle organization GO:0043933 (p-value 5.35e-10), chemical synaptic transmission GO:0099536 (p-value 6.68e-10), mitochondrion organization GO:0061024 (p-value 7.25e-09), protein ubiquitination GO:0006464 (p-value 1.01e-08), protein modification by small protein conjugation or removal GO:0036211 (p-value 1.49e-08)	Neuron, probably (Cahoy, 2008) (p-value 2.007e-138). Neuron in Human brain Module (Geschwind,2010) (p-value 2.599e-108). Neuron module in Cortex (p-value 6.091e-72). Neuron, definite (Cahoy, 2008) (p-value 3.405e-35). Neuron_Interneuron-External (p-value 2.68e-15). Neuron_Pyramidal_CA1-External (p-value 1.343e-12). Neuron, pyramidal in network from Sugino/Winden (p-value 1.578e-11). Neuron_Pyrami…
	Caudate	gtexv6	turquoise	1	SNCA	0.9402	0.9176	NA	NA	0.1003	0.1185	1	2031	chemical synaptic transmission GO:0007154 (p-value 7.55e-35), behavior GO:0007610 (p-value 4.4e-20), cell-cell signaling GO:0008016 (p-value 1.14e-18), single-organism behavior GO:0044708 (p-value 2.35e-18), nervous system development GO:0097553 (p-value 2.6e-18)	Neuron, probably (Cahoy, 2008) (p-value 3.173e-150). Neuron, definite (Cahoy, 2008) (p-value 2.479e-50). Neuron_Interneuron-External (p-value 4.218e-27). Neuron in Human brain Module (Geschwind,2010) (p-value 1.064e-22). Neuron_Pyramidal_CA1-External (p-value 6.891e-17). Neuron module in Cortex (p-value 2.093e-12). Neuron_Pyramidal_S1-External (p-value 7.085e-11). Ex1-External (p-value 4.145e-06)…
	FCortex	gtexv6	brown	1	SNCA	0.93322	0.9078	NA	NA	0.1145	0.124	1	2305	organelle organization GO:0061024 (p-value 3.12e-10), protein ubiquitination GO:0032446 (p-value 1.36e-08), protein ubiquitination involved in ubiquitin-dependent protein catabolic process GO:0043161 (p-value 2.25e-08), modification-dependent macromolecule catabolic process GO:0016236 (p-value 2.47e-07), protein modification by small protein conjugation GO:0070647 (p-value 2.84e-07)	Neuron, probably (Cahoy, 2008) (p-value 6.443e-115). Neuron in Human brain Module (Geschwind,2010) (p-value 1.355e-111). Neuron module in Cortex (p-value 5.02e-95). Neuron, definite (Cahoy, 2008) (p-value 8.668e-21). Neuron_Interneuron-External (p-value 9.764e-14). Neuron, pyramidal in network from Sugino/Winden (p-value 3.037e-12). Neuron_Dopaminergic_SNigra-External (p-value 5.707e-07). Neuron_…
