## Supplementary material for "Increased burden of rare risk variants across gene expression networks predisposes to sporadic Parkinson’s disease": Table S6

### Sheet: Sheet1
AMPPD											GP2
Genes	RANGE	N_INFORMATIVE	NumVar	NumPolyVar	Q	rho	Pvalue				Range	RANGE	N_INFORMATIVE	NumVar	NumPolyVar	Q	rho	Pvalue
ADAMTS19_AntCingCortex	12:104303738-104305204,6:82892389-83065841,6:151452466-151470100	5088	472	472	34306400	1	0.364109				ADAMTS19_AntCingCortex	12:104303738-104305204,6:82892389-83065841,6:151452466-151470100	19437	564	564	158166000	1	0.325517
ADAMTS19_Caudate	4:163323961-163332596,3:56727417-56775717,20:37521249-37523688,6:18120439-18122677	5088	169	169	1776480	1	0.264246				ADAMTS19_Caudate	4:163323961-163332596,3:56727417-56775717,20:37521249-37523688,6:18120439-18122677	19437	150	150	2617690	1	0.489023
ADAMTS19_Cortex	1:95975716-96247898,1:152106316-152115454,1:179591612-179691273,14:32329297-32837683,14:100924930-101121598,14:35534163-35537054,6:147508689-147570021,6:42696599-42722597,4:52945649-52951022,5:76953044-76969471,9:12693384-12710285,2:175190755-175195371,2:238320543-238400900,17:27874645-27881237	5088	4735	4735	10178500	0	0.245093				ADAMTS19_Cortex	1:95975716-96247898,1:152106316-152115454,1:179591612-179691273,14:32329297-32837683,14:100924930-101121598,14:35534163-35537054,6:147508689-147570021,6:42696599-42722597,4:52945649-52951022,5:76953044-76969471,9:12693384-12710285,2:175190755-175195371,2:238320543-238400900,17:27874645-27881237	19437	4574	4574	47591600	0	0.0340943
ADAMTS19_DEGs	X:70286595-70289927,X:77825746-77895435,18:9708300-9862551,1:38991243-39006065,1:68125357-68232546,1:179882041-179920077,1:163068973-163076802,17:42124975-42155044,2:151798796-151828421,2:241316164-241354026,2:69013143-69172557,10:22534853-22714578,10:114431109-114526926,6:36854829-36874803,6:158636474-158644743,6:41934932-41941848,3:179396087-179451470,3:47973078-48089279,7:102396362-102426666,7…	5088	7192	7192	1117940000	1	0.0347702				ADAMTS19_DEGs	X:70286595-70289927,X:77825746-77895435,18:9708300-9862551,1:38991243-39006065,1:68125357-68232546,1:179882041-179920077,1:163068973-163076802,17:42124975-42155044,2:151798796-151828421,2:241316164-241354026,2:69013143-69172557,10:22534853-22714578,10:114431109-114526926,6:36854829-36874803,6:158636474-158644743,6:41934932-41941848,3:179396087-179451470,3:47973078-48089279,7:102396362-102426666,7…	19437	7183	7183	77077400	0	0.00790464
ADAMTS19_FCortex	9:131497479-131500191,16:2112335-2113342	5088	8	8	39711	1	0.145492				ADAMTS19_FCortex	9:131497479-131500191,16:2112335-2113342	19437	17	17	224342	1	0.435668
ADAMTS19_Hippocampus	11:90134662-90192894,16:21794095-21795759,10:47348362-47357881	5088	226	226	2701780	0.2	0.102845				ADAMTS19_Hippocampus	11:90134662-90192894,16:21794095-21795759,10:47348362-47357881	19437	179	179	3421610	0.1	0.170478
ADAMTS19_Hypothalamus	20:63657809-63696253,7:129434432-129483631,18:58533305-58697481	5088	1055	1055	1883780	0	0.854245				ADAMTS19_Hypothalamus	20:63657809-63696253,7:129434432-129483631,18:58533305-58697481	19437	812	812	6192380	0	0.771497
ADAMTS19_NucAccumbens	8:71197432-71362069,19:45212376-45234211	5088	556	556	8484170	1	0.588567				ADAMTS19_NucAccumbens	8:71197432-71362069,19:45212376-45234211	19437	607	607	5540530	0	0.555491
ADAMTS19_Putamen	6:108848415-108974472,3:4490317-4493162,2:165087525-165204050,2:38293956-38377423,2:227871375-227924343,4:185429333-185449828,17:28580012-28614185,17:1430-10230,22:41969443-41998220,20:6040545-6054060	5088	1919	1919	87270700	1	0.523388				ADAMTS19_Putamen	6:108848415-108974472,3:4490317-4493162,2:165087525-165204050,2:38293956-38377423,2:227871375-227924343,4:185429333-185449828,17:28580012-28614185,17:1430-10230,22:41969443-41998220,20:6040545-6054060	19437	1693	1693	18178900	0	0.228991
SNCA_amygdala	8:38176854-38213301,4:157076124-157172090,2:68179833-68180532,12:64824646-64881033,1:203007630-203024848,22:21769029-21867680	5088	1238	1238	30793300	1	0.747748				SNCA_amygdala	8:38176854-38213301,4:157076124-157172090,2:68179833-68180532,12:64824646-64881033,1:203007630-203024848,22:21769029-21867680	19437	1051	1051	11936000	0	0.302245
SNCA_antcingcortex	3:33277024-33387265,15:66488658-66492109	5088	333	333	1078830	0	0.143943				SNCA_antcingcortex	3:33277024-33387265,15:66488658-66492109	19437	359	359	229322000	1	0.0588344
SNCA_caudate	X:69160737-69165522,X:51743441-51746230,14:20343613-20357904	5088	101	101	1477170	1	0.550632				SNCA_caudate	X:69160737-69165522,X:51743441-51746230,14:20343613-20357904	19437	69	69	986383	0	0.230561
SNCA_cebhemisphere	5:178204532-178211163,14:90540587-90816417,11:66682495-66721399	5088	939	939	78517600	1	0.0633611				SNCA_cebhemisphere	5:178204532-178211163,14:90540587-90816417,11:66682495-66721399	19437	924	924	36309800	0.2	0.199379
SNCA_cerebellum	21:37073183-37203118,1:169106689-169132719	5088	502	502	926987	0	0.717573				SNCA_cerebellum	21:37073183-37203118,1:169106689-169132719	19437	547	547	211139000	1	0.154755
SNCA_cortex	8:22995847-23020197,10:58269161-58289585	5088	149	149	967979	1	0.544085				SNCA_cortex	8:22995847-23020197,10:58269161-58289585	19437	150	150	1515420	1	0.739479
SNCA_fcortex	7:107656515-107661798,4:20728605-20882710,4:70815782-70839890,17:58489531-58517890	5088	976	976	2148730	0	0.550734				SNCA_fcortex	7:107656515-107661798,4:20728605-20882710,4:70815782-70839890,17:58489531-58517890	19437	846	846	4677500	1	1
SNCA_hippocampus	2:40112145-40430304,11:125883613-125900646	5088	1297	1297	35938000	1	0.52223				SNCA_hippocampus	2:40112145-40430304,11:125883613-125900646	19437	1273	1273	19720700	0	0.0191033
SNCA_hypothalamus	3:52198159-52214327,3:81489704-81761645,2:100562992-100576739	5088	1054	1054	150779000	1	0.163388				SNCA_hypothalamus	3:52198159-52214327,3:81489704-81761645,2:100562992-100576739	19437	993	993	10583800	0	0.200383
SNCA_nucaccumbens	6:46220729-46491323,17:56066399-56082614,17:42950525-42964454,4:56963349-56977606,20:34280264-34303006,12:54325089-54351851,12:29149277-29335616,3:183165396-183173801	5088	1588	1588	3380520	0	0.413863				SNCA_nucaccumbens	6:46220729-46491323,17:56066399-56082614,17:42950525-42964454,4:56963349-56977606,20:34280264-34303006,12:54325089-54351851,12:29149277-29335616,3:183165396-183173801	19437	1839	1839	12800400	0	1
SNCA_pituitary	5:58583074-58859394	5088	718	718	1524620	0	0.403212				SNCA_pituitary	5:58583074-58859394	19437	830	830	8600110	0	0.0716644
SNCA_putamen	15:22757841-22768189,6:43450351-43456632	5088	54	54	87429.7	0	0.918246				SNCA_putamen	15:22757841-22768189,6:43450351-43456632	19437	27	27	518848	1	0.413538
SNCA_subtantianigra	3:1092657-1403608,18:72536680-72544342	5088	1350	1350	3280690	0	0.156553				SNCA_subtantianigra	3:1092657-1403608,18:72536680-72544342	19437	1403	1403	248496000	1	0.339874
TAX1BP1_amygdala	5:150708746-150759095,5:77430932-77492316,12:122504642-122527013,17:47649918-47685505,11:34051682-34099060,14:34982991-35029567,3:100709330-100748967,3:69054729-69080365,1:155689093-155739009,1:219968599-220046505,1:40040582-40072649,4:147617396-147636721,9:83968082-83980782,9:93451684-93566111,13:97953674-98024296,15:72474329-72602987	5088	2754	2754	35380500	0.1	0.124681				TAX1BP1_amygdala	5:150708746-150759095,5:77430932-77492316,12:122504642-122527013,17:47649918-47685505,11:34051682-34099060,14:34982991-35029567,3:100709330-100748967,3:69054729-69080365,1:155689093-155739009,1:219968599-220046505,1:40040582-40072649,4:147617396-147636721,9:83968082-83980782,9:93451684-93566111,13:97953674-98024296,15:72474329-72602987	19437	2802	801	196662000	0.1	0.0636227
TAX1BP1_AntCingCortex	8:90791774-90959393,8:26390389-26413129,2:147930396-148020894,2:113890088-113962596,X:75368426-75523037,12:28190426-28550166,4:75576493-75630540,3:12484510-12533321,11:94128840-94181968,18:72743756-72745961	5088	3144	3144	6829530	0	0.633535				TAX1BP1_AntCingCortex	8:90791774-90959393,8:26390389-26413129,2:147930396-148020894,2:113890088-113962596,X:75368426-75523037,12:28190426-28550166,4:75576493-75630540,3:12484510-12533321,11:94128840-94181968,18:72743756-72745961	19437	3054	3054	1519030000	0.4	0.0208711
TAX1BP1_Caudatae	3:197749882-197787596,3:100709330-100748967	5088	404	404	675482	0	0.61029				TAX1BP1_Caudatae	3:197749882-197787596,3:100709330-100748967	19437	305	305	208201000	1	0.242094
TAX1BP1_Cerebellum	14:35826337-35871963,X:151397184-151409364	5088	154	154	662004	1	0.677471				TAX1BP1_Cerebellum	14:35826337-35871963,X:151397184-151409364	19437	214	214	2552110	0	0.0555714
TAX1BP1_CerebHemisphere	2:230713547-230821075,2:232580948-232611971,9:83659967-83707958,9:107283278-107332189,3:197749882-197787596,20:9307799-9480815,4:185204236-185363971,8:78516339-78605267	5088	2214	2214	4342380	0	0.587055				TAX1BP1_CerebHemisphere	2:230713547-230821075,2:232580948-232611971,9:83659967-83707958,9:107283278-107332189,3:197749882-197787596,20:9307799-9480815,4:185204236-185363971,8:78516339-78605267	19437	2514	2514	25046100	0	0.0407296
TAX1BP1_Cortex	18:9913957-9960021,9:125146572-125189939	5088	355	355	580086	0	0.85595				TAX1BP1_Cortex	18:9913957-9960021,9:125146572-125189939	19437	378	378	3769500	0	0.164495
TAX1BP1_FCortex	20:482693-543838,12:32106846-32383633,12:29337352-29381172,21:14371115-14383146,13:99501471-99564048,13:44989529-45028269,2:189661458-189670831,6:117675468-117710723,6:16734982-16760131,7:144965-158099,9:74980789-75028293,14:101809802-101927991,1:171700162-171742065	5088	2798	2798	67900900	1	0.382748				TAX1BP1_FCortex	20:482693-543838,12:32106846-32383633,12:29337352-29381172,21:14371115-14383146,13:99501471-99564048,13:44989529-45028269,2:189661458-189670831,6:117675468-117710723,6:16734982-16760131,7:144965-158099,9:74980789-75028293,14:101809802-101927991,1:171700162-171742065	19437	2518	2518	24128000	0	0.19085
TAX1BP1_Hippocampus	11:34051682-34099060,7:103347523-103362467,14:34982991-35029567	5088	374	374	690998	0	1				TAX1BP1_Hippocampus	11:34051682-34099060,7:103347523-103362467,14:34982991-35029567	19437	318	318	3350420	0	0.0892574
TAX1BP1_Hypothalamus	11:34051682-34099060,11:125592794-125622759,9:83938311-83956742,1:224114086-224162047,7:6688433-6706947	5088	620	620	6695360	1	0.666708				TAX1BP1_Hypothalamus	11:34051682-34099060,11:125592794-125622759,9:83938311-83956742,1:224114086-224162047,7:6688433-6706947	19437	578	578	3741330	0	1
TAX1BP1_NucAccumbens	3:132660696-132678107,1:145921556-145927536,1:27773218-27824443,17:42833396-42843760,17:47682417-47682683,5:150708746-150759095,5:159263289-159286034,X:119574466-119584429,2:96184860-96208835,13:97953674-98024296	5088	822	822	5009360	0.1	0.327934				TAX1BP1_NucAccumbens	3:132660696-132678107,1:145921556-145927536,1:27773218-27824443,17:42833396-42843760,17:47682417-47682683,5:150708746-150759095,5:159263289-159286034,X:119574466-119584429,2:96184860-96208835,13:97953674-98024296	19437	934	934	10081400	0	0.188461
TAX1BP1_Pituitary	17:59619894-59696956,17:41866917-41918951,X:119466032-119468262,X:129446500-129523505,3:66133609-66378927	5088	1315	1315	2572900	0	0.816679				TAX1BP1_Pituitary	17:59619894-59696956,17:41866917-41918951,X:119466032-119468262,X:129446500-129523505,3:66133609-66378927	19437	1388	1388	42778200	1	0.74983
TAX1BP1_Putamen	2:224470149-224585397,2:227472171-227561222,5:157785742-157859175,9:121178132-121201869,8:63168620-63212786,6:73461730-73501456,6:26538365-26546933,3:152268467-152465780,10:112424429-112447603	5088	1732	1732	3496730	0	0.461919				TAX1BP1_Putamen	2:224470149-224585397,2:227472171-227561222,5:157785742-157859175,9:121178132-121201869,8:63168620-63212786,6:73461730-73501456,6:26538365-26546933,3:152268467-152465780,10:112424429-112447603	19437	1826	1826	115528000	1	0.489158
TAX1BP1_Substantianigra	10:92291167-92353963,10:74120256-74150791,22:20917425-20953749,1:120150897-120176520,5:138553758-138575401,12:8940360-8949761,18:50879061-50949792	5088	795	795	5884310	1	0.56722				TAX1BP1_Substantianigra	10:92291167-92353963,10:74120256-74150791,22:20917425-20953749,1:120150897-120176520,5:138553758-138575401,12:8940360-8949761,18:50879061-50949792	19437	673	673	5770980	0	0.600536
TAX1BP1_DEGs	10:13317437-13348298,11:113733186-113773692,20:56369388-56392337,20:43667113-43716482,7:108147625-108456397,7:27740094-27829767,5:138187649-138213323,5:55935107-55994963,5:78485229-78648772,1:6264271-6358944,1:40620679-40665682,1:99264291-99309582,1:235109342-235128837,X:16844651-16870411,6:134960382-135054898,3:172750951-172821474,3:150541997-150546496,3:4493347-4847840,17:40388524-40417896,18:4…	5088	6056	6056	175009000	0.1	0.00444652				TAX1BP1_DEGs	10:13317437-13348298,11:113733186-113773692,20:56369388-56392337,20:43667113-43716482,7:108147625-108456397,7:27740094-27829767,5:138187649-138213323,5:55935107-55994963,5:78485229-78648772,1:6264271-6358944,1:40620679-40665682,1:99264291-99309582,1:235109342-235128837,X:16844651-16870411,6:134960382-135054898,3:172750951-172821474,3:150541997-150546496,3:4493347-4847840,17:40388524-40417896,18:4…	19437	6686	6686	1185860000	0.2	0.0119263
