## Supplementary material for "Increased burden of rare risk variants across gene expression networks predisposes to sporadic Parkinson’s disease": Table S7

### Sheet: TAX1BP1
TAX1BP1 List
Network	Category	Module	Total number of genes from your gene list that have been found in the current module."> Overlap	Gene	This p-value figure represents the level of significance in the overlap between the genes from your list and the genes that lie within the current module.This p-value has been obtained by applying the Fisher's exact test over the overlap of genes mentioned before."> Fisher p-value	p-value that represents how significant is the overlap between your gene list and the genes that lie within the current module.This p-value has been obtained by the Fisher's Exact test adjusted by a 'False Discovery Rate' function for multiple testing."> FDR p-value	p-value that represents how significant is the overlap between your gene list and the genes that lie within the current module.This p-value has been corrected by the Bonferroni correction factor. This method applies its correction based on the number of modules per each network that contains any gene from your input set."> Bonferroni p-value	Total number of genes that have been clustered together within the current module."> Module Size	GO Report	Cell Type	Regions clustered
Caudate	gtexv6	blue	10	BCAT1,ZW10,AURKA,NRCAM,CDC23,RBBP7,TAX1BP1,ECT2,NUDT15,LCLAT1	0	0.0041	0.0041	1767	protein modification by small protein conjugation or removal GO:0070647 (p-value 2.01e-22), protein modification by small protein conjugation GO:0032446 (p-value 4.27e-19), modification-dependent macromolecule catabolic process GO:0043632 (p-value 8.94e-18), ubiquitin-dependent protein catabolic process GO:0006511 (p-value 2.57e-17), modification-dependent protein catabolic process GO:0019941 (p-…	Neuron module in Cortex (p-value 4.912e-70). Neuron in Human brain Module (Geschwind,2010) (p-value 5.726e-37). Neuron, pyramidal in network from Sugino/Winden (p-value 4.274e-18).	WholeBrain
Putamen	gtexv6	black	7	CDC23,RBBP7,TAX1BP1,ECT2,NUDT15,G3BP2,LCLAT1	0.0001	0.0084	0.0169	899	protein modification by small protein conjugation or removal GO:1901566 (p-value 3.35e-16), RNA processing GO:0090304 (p-value 6.39e-16), protein modification by small protein conjugation GO:0034641 (p-value 2.63e-13), tRNA metabolic process GO:1904666 (p-value 4.75e-13), ncRNA metabolic process GO:0051438 (p-value 1.3e-11)	Neuron module in Cortex (p-value 4.58e-23). Neuron in Human brain Module (Geschwind,2010) (p-value 9.817e-18). Neuron, pyramidal in network from Sugino/Winden (p-value 0.0008135).	WholeBrain
CerebHemisphere	gtexv6	lightcyan	5	NRCAM,TAX1BP1,ECT2,NUDT15,G3BP2	0.0002	0.0104	0.0311	447	protein localization GO:0008104 (p-value 2.39e-05), protein transport GO:0015031 (p-value 2.46e-05), macromolecule localization GO:0033036 (p-value 0.000101), single-organism behavior GO:0044708 (p-value 0.00012), establishment of protein localization GO:0045184 (p-value 0.000194)	Neuron module in Cortex (p-value 6.104e-37). Neuron, probably (Cahoy, 2008) (p-value 4.76e-31). Neuron in Human brain Module (Geschwind,2010) (p-value 6.15e-24). Neuron, pyramidal in network from Sugino/Winden (p-value 5.798e-08). Neuron, definite (Cahoy, 2008) (p-value 0.00119). Neuron_Interneuron-External (p-value 0.009974).	WholeBrain
FCortex	gtexv6	brown	10	BCAT1,NRCAM,RBBP7,TAX1BP1,NUDT15,G3BP2,VLDLR,ITPR1,LCLAT1,TOMM20	0.0002	0.0105	0.0418	2305	organelle organization GO:0061024 (p-value 3.12e-10), protein ubiquitination GO:0032446 (p-value 1.36e-08), protein ubiquitination involved in ubiquitin-dependent protein catabolic process GO:0043161 (p-value 2.25e-08), modification-dependent macromolecule catabolic process GO:0016236 (p-value 2.47e-07), protein modification by small protein conjugation GO:0070647 (p-value 2.84e-07)	Neuron, probably (Cahoy, 2008) (p-value 6.443e-115). Neuron in Human brain Module (Geschwind,2010) (p-value 1.355e-111). Neuron module in Cortex (p-value 5.02e-95). Neuron, definite (Cahoy, 2008) (p-value 8.668e-21). Neuron_Interneuron-External (p-value 9.764e-14). Neuron, pyramidal in network from Sugino/Winden (p-value 3.037e-12). Neuron_Dopaminergic_SNigra-External (p-value 5.707e-07). Neuron_…	WholeBrain
Caudate	gtexv6	blue	10	BCAT1,ZW10,AURKA,NRCAM,CDC23,RBBP7,TAX1BP1,ECT2,NUDT15,LCLAT1	0	0.0034	0.0034	1767	protein modification by small protein conjugation or removal GO:0070647 (p-value 2.01e-22), protein modification by small protein conjugation GO:0032446 (p-value 4.27e-19), modification-dependent macromolecule catabolic process GO:0043632 (p-value 8.94e-18), ubiquitin-dependent protein catabolic process GO:0006511 (p-value 2.57e-17), modification-dependent protein catabolic process GO:0019941 (p-…	Neuron module in Cortex (p-value 4.912e-70). Neuron in Human brain Module (Geschwind,2010) (p-value 5.726e-37). Neuron, pyramidal in network from Sugino/Winden (p-value 4.274e-18).	WholeBrain_NoPit_NoHypoth
Putamen	gtexv6	black	7	CDC23,RBBP7,TAX1BP1,ECT2,NUDT15,G3BP2,LCLAT1	0.0001	0.007	0.0139	899	protein modification by small protein conjugation or removal GO:1901566 (p-value 3.35e-16), RNA processing GO:0090304 (p-value 6.39e-16), protein modification by small protein conjugation GO:0034641 (p-value 2.63e-13), tRNA metabolic process GO:1904666 (p-value 4.75e-13), ncRNA metabolic process GO:0051438 (p-value 1.3e-11)	Neuron module in Cortex (p-value 4.58e-23). Neuron in Human brain Module (Geschwind,2010) (p-value 9.817e-18). Neuron, pyramidal in network from Sugino/Winden (p-value 0.0008135).	WholeBrain_NoPit_NoHypoth
CerebHemisphere	gtexv6	lightcyan	5	NRCAM,TAX1BP1,ECT2,NUDT15,G3BP2	0.0002	0.0086	0.0257	447	protein localization GO:0008104 (p-value 2.39e-05), protein transport GO:0015031 (p-value 2.46e-05), macromolecule localization GO:0033036 (p-value 0.000101), single-organism behavior GO:0044708 (p-value 0.00012), establishment of protein localization GO:0045184 (p-value 0.000194)	Neuron module in Cortex (p-value 6.104e-37). Neuron, probably (Cahoy, 2008) (p-value 4.76e-31). Neuron in Human brain Module (Geschwind,2010) (p-value 6.15e-24). Neuron, pyramidal in network from Sugino/Winden (p-value 5.798e-08). Neuron, definite (Cahoy, 2008) (p-value 0.00119). Neuron_Interneuron-External (p-value 0.009974).	WholeBrain_NoPit_NoHypoth
FCortex	gtexv6	brown	10	BCAT1,NRCAM,RBBP7,TAX1BP1,NUDT15,G3BP2,VLDLR,ITPR1,LCLAT1,TOMM20	0.0002	0.0086	0.0345	2305	organelle organization GO:0061024 (p-value 3.12e-10), protein ubiquitination GO:0032446 (p-value 1.36e-08), protein ubiquitination involved in ubiquitin-dependent protein catabolic process GO:0043161 (p-value 2.25e-08), modification-dependent macromolecule catabolic process GO:0016236 (p-value 2.47e-07), protein modification by small protein conjugation GO:0070647 (p-value 2.84e-07)	Neuron, probably (Cahoy, 2008) (p-value 6.443e-115). Neuron in Human brain Module (Geschwind,2010) (p-value 1.355e-111). Neuron module in Cortex (p-value 5.02e-95). Neuron, definite (Cahoy, 2008) (p-value 8.668e-21). Neuron_Interneuron-External (p-value 9.764e-14). Neuron, pyramidal in network from Sugino/Winden (p-value 3.037e-12). Neuron_Dopaminergic_SNigra-External (p-value 5.707e-07). Neuron_…	WholeBrain_NoPit_NoHypoth
Cerebellum	gtexv6	grey60	3	AURKA,SERP1,IL6ST	0.0027	0.0483	0.0483	236	endomembrane system organization GO:0010256 (p-value 0.00138), membrane organization GO:0061024 (p-value 0.0409)	void	PDResistantRegions
Caudate	gtexv6	blue	10	BCAT1,ZW10,AURKA,NRCAM,CDC23,RBBP7,TAX1BP1,ECT2,NUDT15,LCLAT1	0	0.0008	0.0008	1767	protein modification by small protein conjugation or removal GO:0070647 (p-value 2.01e-22), protein modification by small protein conjugation GO:0032446 (p-value 4.27e-19), modification-dependent macromolecule catabolic process GO:0043632 (p-value 8.94e-18), ubiquitin-dependent protein catabolic process GO:0006511 (p-value 2.57e-17), modification-dependent protein catabolic process GO:0019941 (p-…	Neuron module in Cortex (p-value 4.912e-70). Neuron in Human brain Module (Geschwind,2010) (p-value 5.726e-37). Neuron, pyramidal in network from Sugino/Winden (p-value 4.274e-18).	PDCoreRegions
Putamen	gtexv6	black	7	CDC23,RBBP7,TAX1BP1,ECT2,NUDT15,G3BP2,LCLAT1	0.0001	0.0017	0.0033	899	protein modification by small protein conjugation or removal GO:1901566 (p-value 3.35e-16), RNA processing GO:0090304 (p-value 6.39e-16), protein modification by small protein conjugation GO:0034641 (p-value 2.63e-13), tRNA metabolic process GO:1904666 (p-value 4.75e-13), ncRNA metabolic process GO:0051438 (p-value 1.3e-11)	Neuron module in Cortex (p-value 4.58e-23). Neuron in Human brain Module (Geschwind,2010) (p-value 9.817e-18). Neuron, pyramidal in network from Sugino/Winden (p-value 0.0008135).	PDCoreRegions
Caudate	gtexv6	blue	10	BCAT1,ZW10,AURKA,NRCAM,CDC23,RBBP7,TAX1BP1,ECT2,NUDT15,LCLAT1	0	0.003	0.003	1767	protein modification by small protein conjugation or removal GO:0070647 (p-value 2.01e-22), protein modification by small protein conjugation GO:0032446 (p-value 4.27e-19), modification-dependent macromolecule catabolic process GO:0043632 (p-value 8.94e-18), ubiquitin-dependent protein catabolic process GO:0006511 (p-value 2.57e-17), modification-dependent protein catabolic process GO:0019941 (p-…	Neuron module in Cortex (p-value 4.912e-70). Neuron in Human brain Module (Geschwind,2010) (p-value 5.726e-37). Neuron, pyramidal in network from Sugino/Winden (p-value 4.274e-18).	PDExpandedRegions
Putamen	gtexv6	black	7	CDC23,RBBP7,TAX1BP1,ECT2,NUDT15,G3BP2,LCLAT1	0.0001	0.0061	0.0121	899	protein modification by small protein conjugation or removal GO:1901566 (p-value 3.35e-16), RNA processing GO:0090304 (p-value 6.39e-16), protein modification by small protein conjugation GO:0034641 (p-value 2.63e-13), tRNA metabolic process GO:1904666 (p-value 4.75e-13), ncRNA metabolic process GO:0051438 (p-value 1.3e-11)	Neuron module in Cortex (p-value 4.58e-23). Neuron in Human brain Module (Geschwind,2010) (p-value 9.817e-18). Neuron, pyramidal in network from Sugino/Winden (p-value 0.0008135).	PDExpandedRegions
CerebHemisphere	gtexv6	lightcyan	5	NRCAM,TAX1BP1,ECT2,NUDT15,G3BP2	0.0002	0.0075	0.0225	447	protein localization GO:0008104 (p-value 2.39e-05), protein transport GO:0015031 (p-value 2.46e-05), macromolecule localization GO:0033036 (p-value 0.000101), single-organism behavior GO:0044708 (p-value 0.00012), establishment of protein localization GO:0045184 (p-value 0.000194)	Neuron module in Cortex (p-value 6.104e-37). Neuron, probably (Cahoy, 2008) (p-value 4.76e-31). Neuron in Human brain Module (Geschwind,2010) (p-value 6.15e-24). Neuron, pyramidal in network from Sugino/Winden (p-value 5.798e-08). Neuron, definite (Cahoy, 2008) (p-value 0.00119). Neuron_Interneuron-External (p-value 0.009974).	PDExpandedRegions
FCortex	gtexv6	brown	10	BCAT1,NRCAM,RBBP7,TAX1BP1,NUDT15,G3BP2,VLDLR,ITPR1,LCLAT1,TOMM20	0.0002	0.0075	0.0302	2305	organelle organization GO:0061024 (p-value 3.12e-10), protein ubiquitination GO:0032446 (p-value 1.36e-08), protein ubiquitination involved in ubiquitin-dependent protein catabolic process GO:0043161 (p-value 2.25e-08), modification-dependent macromolecule catabolic process GO:0016236 (p-value 2.47e-07), protein modification by small protein conjugation GO:0070647 (p-value 2.84e-07)	Neuron, probably (Cahoy, 2008) (p-value 6.443e-115). Neuron in Human brain Module (Geschwind,2010) (p-value 1.355e-111). Neuron module in Cortex (p-value 5.02e-95). Neuron, definite (Cahoy, 2008) (p-value 8.668e-21). Neuron_Interneuron-External (p-value 9.764e-14). Neuron, pyramidal in network from Sugino/Winden (p-value 3.037e-12). Neuron_Dopaminergic_SNigra-External (p-value 5.707e-07). Neuron_…	PDExpandedRegions

### Sheet: ADAMTS19
ADAMTS19
Network	Category	Module	Total number of genes from your gene list that have been found in the current module."> Overlap	Gene	This p-value figure represents the level of significance in the overlap between the genes from your list and the genes that lie within the current module.This p-value has been obtained by applying the Fisher's exact test over the overlap of genes mentioned before."> Fisher p-value	p-value that represents how significant is the overlap between your gene list and the genes that lie within the current module.This p-value has been obtained by the Fisher's Exact test adjusted by a 'False Discovery Rate' function for multiple testing."> FDR p-value	p-value that represents how significant is the overlap between your gene list and the genes that lie within the current module.This p-value has been corrected by the Bonferroni correction factor. This method applies its correction based on the number of modules per each network that contains any gene from your input set."> Bonferroni p-value	Total number of genes that have been clustered together within the current module."> Module Size	GO Report	Cell Type	Regions
Pituitary	gtexv6	darkorange	4	MAGT1,TOR1AIP1,SCARB2,CCNG1	0.0001	0.0257	0.0257	247	endomembrane system organization GO:0010256 (p-value 0.000806), single-organism cellular localization GO:1902580 (p-value 0.00112), cellular localization GO:0051641 (p-value 0.00151), vesicle-mediated transport GO:0016192 (p-value 0.00275), intracellular transport GO:0046907 (p-value 0.00327)	Neuron module in Cortex (p-value 2.015e-07). Oligodendrocytes in Human brain Module (Geschwind,2010) (p-value 0.006116). Neuron, pyramidal in network from Sugino/Winden (p-value 0.01702).	WholeBrain
Cerebellum	gtexv6	brown	4	RAB31,MAGT1,GNB4,ANTXR1	0.0004	0.0064	0.0064	312	response to wounding GO:0009611 (p-value 2.49e-06), wound healing GO:0042060 (p-value 2.79e-06), animal organ development GO:0048513 (p-value 1.29e-05), nervous system development GO:0007399 (p-value 2.03e-05), regulation of multicellular organismal process GO:0051239 (p-value 2.57e-05)	Astrocytes module in Cortex (p-value 1.675e-46). Astrocytes, highly probable (Cahoy, 2008) (p-value 3.843e-17). Astrocyte-External (p-value 3.907e-17).	PDResistantRegions
Cerebellum	gtexv6	grey60	3	AKIRIN1,TOR1AIP1,CCNG1	0.0024	0.0191	0.0381	236	endomembrane system organization GO:0010256 (p-value 0.00138), membrane organization GO:0061024 (p-value 0.0409)	void	PDResistantRegions
